# Human Cytomegalovirus Genomes Sequenced Directly from Clinical Material: Variation, Multiple-Strain Infection, Recombination and Mutation

**DOI:** 10.1101/505735

**Authors:** Nicolás M. Suárez, Gavin S. Wilkie, Elias Hage, Salvatore Camiolo, Marylouisa Holton, Joseph Hughes, Maha Maabar, Vattipally B. Sreenu, Akshay Dhingra, Ursula A. Gompels, Gavin W. G. Wilkinson, Fausto Baldanti, Milena Furione, Daniele Lilleri, Alessia Arossa, Tina Ganzenmueller, Giuseppe Gerna, Petr Hubáček, Thomas F. Schulz, Dana Wolf, Maurizio Zavattoni, Andrew J. Davison

## Abstract

The genomic characteristics of human cytomegalovirus (HCMV) strains sequenced directly from clinical pathology samples were investigated, focusing on variation, multiple-strain infection, recombination and natural mutation. A total of 207 datasets generated in this and previous studies using target enrichment and high-throughput sequencing were analysed, in the process facilitating the determination of genome sequences for 91 strains. Key findings were that (i) it is important to monitor the quality of sequencing libraries in investigating diversity, (ii) many recombinant strains have been transmitted during HCMV evolution, and some have apparently survived for thousands of years without further recombination, (iii) mutants with non-functional genes (pseudogenes) have been circulating and recombining for long periods and can cause congenital infection and resulting clinical sequelae, and (iv) intrahost diversity in single-strain infections is much less than that in multiple-strain infections. Future population-based studies are likely to continue illuminating the evolution, epidemiology and pathogenesis of HCMV.
