## Supplementary Table 5 for "Human Cytomegalovirus Genomes Sequenced Directly from Clinical Material: Variation, Multiple-Strain Infection, Recombination and Mutation"

### Sheet: Sheet1
Supplementary Table 5. Linkage of UL55N and UL55X.
Strain	UL55Na	UL55Xa
3157	G1	G1
3301	G1	G1
2CEN2	G1	G1
2CEN5	G1	G1
AF1	G1	G1
BE/10/2010	G1	G1
BE/13/2011	G1	G1
BE/13/2012	G1	G1
BE/14/2011	G1	G1
BE/16/2010	G1	G1
BE/17/2010	G1	G1
BE/17/2011	G1	G1
BE/18/2010	G1	G1
BE/2/2011	G1	G1
BE/20/2010	G1	G1
BE/22/2010	G1	G1
BE/22/2011	G1	G1
BE/23/2010	G1	G1
BE/24/2010	G1	G1
BE/24/2011	G1	G1
BE/25/2010	G1	G1
BE/27/2010	G1	G1
BE/28/2011	G1	G1
BE/29/2011	G1	G1
BE/30/2010	G1	G1
BE/31/2010	G1	G1
BE/32/2011	G1	G1
BE/33/2011	G1	G1
BE/38/2011	G1	G1
BE/39/2011	G1	G1
BE/48/2011	G1	G1
BE/5/2010	G1	G1
BE/5/2011	G1	G1
BE/8/2011	G1	G1
BE/8/2012	G1	G1
BE/9/2010	G1	G1
BE/9/2011	G1	G1
CZ/1/2011	G1	G1
Davis	G1	G1
HAN11	G1	G1
HAN12	G1	G1
HAN2	G1	G1
HAN27	G1	G1
HAN30	G1	G1
HAN31	G1	G1
HAN33	G1	G1
HAN40	G1	G1
HANRTR10	G1	G1
HANRTR1A	G1	G1
HANRTR1B	G1	G1
HANRTR2	G1	G1
HANRTR4	G1	G1
HANRTR5	G1	G1
HANRTR6	G1	G1
HANRTR9	G1	G1
HANSCTR10	G1	G1
HANSCTR11B	G1	G1
HANSCTR12	G1	G1
HANSCTR2	G1	G1
JER3230	G1	G1
JER3855	G1	G1
JER4041	G1	G1
JER4755	G1	G1
JER851	G1	G1
Merlin	G1	G1
NAN2LA	G1	G1
NANU	G1	G1
NL/Rot1/Urine/2012	G1	G1
NL/Rot2/Urine/2012	G1	G1
NL/Rot4/Nasal/2012	G1	G1
NL/Rot5/Urine/2012	G1	G1
Pat_A	G1	G1
Pat_C	G1	G1
Pat_E	G1	G1
Pat_G	G1	G1
PAV11	G1	G1
PAV23	G1	G1
PAV31	G1	G1
PAV32	G1	G1
PAV5	G1	G1
PAV7	G1	G1
PRA1	G1	G1
PRA3	G1	G1
PRA6	G1	G1
TB40/E	G1	G1
Towne	G1	G1
TR	G1	G1
U8	G1	G1
UK/Lon1/Blood/2013	G1	G1
UK/Lon2/Blood/2013	G1	G1
UK/Lon4/Bile/2011	G1	G1
UK/Lon5/Blood/2010	G1	G1
UK/Lon7/Urine/2011	G1	G1
UKNEQAS2	G1	G1
BE/19/2011	G2/G3	G1
BE/4/2012	G2/G3	G1
HAN	G2/G3	G1
HAN36	G2/G3	G1
HANSCTR13	G2/G3	G1
UK/Lon8/Urine/2012	G2/G3	G1
6397	G2/G3	G2
2CEN30	G2/G3	G2
AD169	G2/G3	G2
BE/1/2010	G2/G3	G2
BE/1/2011	G2/G3	G2
BE/1/2012	G2/G3	G2
BE/11/2010	G2/G3	G2
BE/11/2011	G2/G3	G2
BE/11/2012	G2/G3	G2
BE/12/2012	G2/G3	G2
BE/14/2010	G2/G3	G2
BE/15/2010	G2/G3	G2
BE/15/2012	G2/G3	G2
BE/16/2012	G2/G3	G2
BE/2/2013	G2/G3	G2
BE/26/2010	G2/G3	G2
BE/3/2012	G2/G3	G2
BE/30/2011	G2/G3	G2
BE/31/2011	G2/G3	G2
BE/32/2010	G2/G3	G2
BE/33/2010	G2/G3	G2
BE/41/2011	G2/G3	G2
BE/46/2011	G2/G3	G2
BE/6/2012	G2/G3	G2
BE/7/2011	G2/G3	G2
BE/7/2012	G2/G3	G2
BE/8/2010	G2/G3	G2
BE/9/2012	G2/G3	G2
CZ/1/2012	G2/G3	G2
CZ/2/2013	G2/G3	G2
HAN16	G2/G3	G2
HAN28	G2/G3	G2
HAN8	G2/G3	G2
HANChild1	G2/G3	G2
HANChild2&3	G2/G3	G2
HANChild4	G2/G3	G2
HANSCTR11A	G2/G3	G2
JER4035	G2/G3	G2
JER4053	G2/G3	G2
JER5695	G2/G3	G2
NAN1LA	G2/G3	G2
NAN4LA	G2/G3	G2
NL/Rot3/Nasal/2012	G2/G3	G2
Pat_F	G2/G3	G2
PAV1	G2/G3	G2
PAV12	G2/G3	G2
PAV21	G2/G3	G2
PAV24	G2/G3	G2
PAV4	G2/G3	G2
PH	G2/G3	G2
PRA2	G2/G3	G2
PRA4	G2/G3	G2
U11	G2/G3	G2
BE/12/2010	G2/G3	G3
BE/12/2011	G2/G3	G3
BE/13/2010	G2/G3	G3
BE/15/2011	G2/G3	G3
BE/18/2011	G2/G3	G3
BE/19/2010	G2/G3	G3
BE/2/2010	G2/G3	G3
BE/2/2012	G2/G3	G3
BE/21/2011	G2/G3	G3
BE/23/2011	G2/G3	G3
BE/27/2011	G2/G3	G3
BE/28/2010	G2/G3	G3
BE/29/2010	G2/G3	G3
BE/3/2010	G2/G3	G3
BE/3/2011	G2/G3	G3
BE/35/2011	G2/G3	G3
BE/37/2011	G2/G3	G3
BE/4/2011	G2/G3	G3
BE/42/2011	G2/G3	G3
BE/43/2011	G2/G3	G3
BE/6/2010	G2/G3	G3
BE/6/2011	G2/G3	G3
CZ/3/2012	G2/G3	G3
DB	G2/G3	G3
HAN1	G2/G3	G3
HAN13	G2/G3	G3
HAN20	G2/G3	G3
HAN21	G2/G3	G3
HAN3	G2/G3	G3
HAN32	G2/G3	G3
HAN39	G2/G3	G3
HANRTR8	G2/G3	G3
HANSCTR1B	G2/G3	G3
HANSCTR4	G2/G3	G3
HANSCTR8	G2/G3	G3
HANSCTR9	G2/G3	G3
JER1070	G2/G3	G3
JER2002	G2/G3	G3
JER2282	G2/G3	G3
JER5409	G2/G3	G3
JER893	G2/G3	G3
JHC	G2/G3	G3
NL/Rot6/Nasal/2012	G2/G3	G3
Pat_D	G2/G3	G3
PAV18	G2/G3	G3
PAV26	G2/G3	G3
PAV6	G2/G3	G3
PAV8	G2/G3	G3
PRA8	G2/G3	G3
Toledo	G2/G3	G3
VR1814	G2/G3	G3
JER1289	G4	G1
UK/Lon3/Plasma/2012	G4	G1
2CEN15	G4	G4
BE/10/2011	G4	G4
BE/10/2012	G4	G4
BE/14/2012	G4	G4
BE/20/2011	G4	G4
BE/21/2010	G4	G4
BE/26/2011	G4	G4
BE/34/2011	G4	G4
BE/36/2011	G4	G4
BE/44/2011	G4	G4
BE/45/2011	G4	G4
BE/49/2011	G4	G4
BE/5/2012	G4	G4
CZ/2/2012	G4	G4
HANSCTR1A	G4	G4
JER4559	G4	G4
JER5268	G4	G4
JER5550	G4	G4
JER847	G4	G4
NL/Rot7/Urine/2012	G4	G4
Pat_K	G4	G4
PAV25	G4	G4
PRA5	G4	G4
UK/Lon6/Urine/2011	G4	G4
UK/Lon9/Urine/2012	G4	G4
CINCY	G5	G5
UKNEQAS1	G5	G5
BE/4/2010	G6	G2
BE/40/2011	G6	G2
CZ/1/2013	G6	G2
HAN19	G6	G2
HAN22	G6	G2
JP	G6	G2
PAV16	G6	G2
PRA7	G6	G2
HAN38	G7	G3
Pat_H	G7	G3
PAV20	G7	G3
aUL55N and UL55X were defined as nucleotides 1-216 and 1144-1455 in the 2724 bp coding region from strain Merlin. The genotypes are shaded in different colours, with the names of recombinants in red font.
