## Supplementary Table 6 for "Human Cytomegalovirus Genomes Sequenced Directly from Clinical Material: Variation, Multiple-Strain Infection, Recombination and Mutation"

### Sheet: Genome sequences
Supplementary Table 6. Groups of nonrecombinant strains.
Group	Strain	RL5A	RL6	RL12	RL13	UL1	UL9	UL11	UL20	UL33	UL37	UL55N	UL73	UL74	UL120	UL146	UL139	US9	Mutations	Differencesa	Shared mutations
1	PRA8	1	1	6	6	6	6	2	5	1	5	2/3	4C	1C	2B	1	4	1	UL145	0	These strains share a UL145 mutation, were characterised in different studies, and were confirmed as having been derived from the same patient
	CZ/3/2012	1	1	6	6	6	6	2	5	1	5	2/3	4C	1C	2B	1	4	1	UL145
2	BE/3/2011	2	4	1B	1	1	4	1	6	2	2	2/3	4A	3	1A	8	2	1	None	1	None
	BE/21/2011	2	4	1B	1	1	4	1	6	2	2	2/3	4A	3	1A	8	2	1	None
3	UK/Lon6/Urine/2011	5	1	7	7	7	1	1	6	2	1	4	3A	1B	3B	13	1A	1	None	23	None
	2CEN15	5	1	7	7	7	1	1	6	2	1	4	3A	1B	3B	13	1A	1	None
	BE/5/2012	5	1	7	7	7	1	1	6	2	1	4	3A	1B	3B	13	1A	1	None
4	BE/14/2012	3	5	4A	4A	4	6	6	5	4	5	4	3A	1B	2A	9	5	1	RL6 UL9 UL40 US7	26	These strains share a UL9 mutation and also RL6 and UL40 mutations that are present in other strains
	BE/36/2011	3	5	4A	4A	4	6	6	5	4	5	4	3A	1B	2A	9	5	1	RL6 UL9 UL40
5	BE/10/2012	6	3	1A	1	1	1	1	2	4	5	4	3A	1B	2A	3	7	1	None	35	None
	BE/26/2011	6	3	1A	1	1	1	1	2	4	5	4	3A	1B	2A	3	7	1	None
6	BE/1/2011	1	1	4A	4A	4	6	6	7	4	6	2/3	4A	3	2A	1	4	1	UL1 UL9	65	These strains bear a UL9 mutation that is present in other strains, and two strains share a UL1 mutation
	BE/8/2010	1	1	4A	4A	4	6	6	7	4	6	2/3	4A	3	2A	1	4	1	UL9
	BE/9/2012	1	1	4A	4A	4	6	6	7	4	6	2/3	4A	3	2A	1	4	1	UL1 UL9
7	NAN1LA	3	5	5	5	5	7	3	2	2	6	2/3	4D	5	3B	7	5	2	RL6 US9	73	These strains share RL6 and US9 mutations that are present in other strains
	BE/6/2012	3	5	5	5	5	7	3	2	2	6	2/3	4D	5	3B	7	5	2	RL6 US9 US27
8	BE/7/2012	2	4	1A	1	1	4	1	7	5	3	2/3	4A	3	2B	13	5	1	RL5A RL13 UL150	125	These strains share a UL150 mutation that is present in other strains
	BE/11/2012	2	4	1A	1	1	4	1	7	5	3	2/3	4A	3	2B	13	5	1	UL150
	BE/16/2012	2	4	1A	1	1	4	1	7	5	3	2/3	4A	3	2B	13	5	1	UL150
	BE/26/2010	2	4	1A	1	1	4	1	7	5	3	2/3	4A	3	2B	13	5	1	UL150
	BE/30/2011	2	4	1A	1	1	4	1	7	5	3	2/3	4A	3	2B	13	5	1	UL150
9	JER851	1	1	3	3	3	2	1	3	4	6	1	2	2B	3B	7	4	1	UL1 UL9 UL111A	135	These strains share a UL111A mutation that is present in another strain
	JER4041	1	1	3	3	3	2	1	3	4	6	1	2	2B	3B	7	4	1	UL111A
	BE/25/2010	1	1	3	3	3	2	1	3	4	6	1	2	2B	3B	7	4	1	UL111A
10	JER5695	1	1	7	7	7	1	1	6	2	1	2/3	3B	2A	4B	13	2	1	UL9 UL111A	138	These strains share a UL111A mutation that is present in other strains, and have different UL9 mutations
	BE/15/2010	1	1	7	7	7	1	1	6	2	1	2/3	3B	2A	4B	13	2	1	RL1 UL9 UL111A
11	PRA7	1	1	4B	4B	4	9	6	5	5	6	6	4D	5	4B	10	2	1	RL5A UL111A	143	These strains share RL5A and UL111A mutations that are present in other strains
	JP	1	1	4B	4B	4	9	6	5	5	6	6	4D	5	4B	10	2	1	RL5A UL111A
	BE/4/2010	1	1	4B	4B	4	9	6	5	5	6	6	4D	5	4B	10	2	1	RL5A UL111A
12	BE/6/2011	5	1	4B	4B	4	9	6	1	5	3	2/3	3A	1B	1B	9	5	1	UL9	155	Two strains share a UL9 mutation that is present in other strains
	BE/18/2011	5	1	4B	4B	4	9	6	1	5	3	2/3	3A	1B	1B	9	5	1	None
	BE/27/2011	5	1	4B	4B	4	9	6	1	5	3	2/3	3A	1B	1B	9	5	1	UL9
aTotal number of differences among all strains in the group, not including size variations in tandem repeats. To exclude repeat regions, sequences were aligned from the TATA box of RL1 to the right end of US, omitting the region from the AATAAA polyadenylation signal of UL150A to the end of the a' sequence.

### Sheet: Disruptive mutations
No.	Strain	GenBank	Mutated genes	RL1	RL5A	RL6	RL12	UL1	UL9	UL11	UL13	UL14	UL15A	UL20	UL30	UL40	UL43	UL97	UL99	UL111A	UL147	UL145	UL142	UL136	UL133	UL150A	UL150	IRS1	US6	US7	US8	US9	US12	US13	US19	US27	Total
1	BE/1/2010	KP745677.1	RL5A, US9		1																											1					2
2	BE/1/2011	KP745650.1	UL1, UL9					1	1																												2
3	BE/1/2012	KP745699.1	UL1, UL136					1																1													2
4	BE/2/2010	KP745717.1	UL9, UL111A						1											1																	2
5	BE/2/2011	KP745652.1	None																																		0
6	BE/2/2012	KP745710.1	RL5A, UL133		1																				1												2
7	BE/2/2013	KP745656.1	RL5A, UL128, US9		1																											1					2
8	BE/3/2010	KP745655.1	RL5A, UL9		1				1																												2
9	BE/3/2011	KP745659.1	None																																		0
10	BE/3/2012	KP745692.1	US13																															1			1
11	BE/4/2010	KP745728.1	RL5A, UL111A		1															1																	2
12	BE/4/2011	KP745700.1	None																																		0
13	BE/4/2012	KP745724.1	RL5A		1																																1
14	BE/5/2010	KP745663.1	RL6, US9			1																										1					2
15	BE/5/2011	KP745667.1	UL111A																	1																	1
16	BE/5/2012	KP745635.1	None																																		0
17	BE/6/2010	KP745701.1	RL5A, UL9, US7		1				1																					1							3
18	BE/6/2011	KP745660.1	UL9						1																												1
19	BE/6/2012	KP745695.1	RL6, US9, US27			1																										1				1	3
20	BE/7/2011	KP745636.1	RL12, UL148				1																														1
21	BE/7/2012	KP745666.1	RL13, UL150																								1										1
22	BE/8/2010	KP745708.1	UL9						1																												1
23	BE/8/2011	KP745648.1	US9																													1					1
24	BE/8/2012	KP745646.1	RL13																																		0
25	BE/9/2010	KC519319.1	None																																		0
26	BE/9/2011	KP745637.1	UL9						1																												1
27	BE/9/2012	KP745651.1	UL1, UL9					1	1																												2
28	BE/10/2010	KC519320.1	UL9						1																												1
29	BE/10/2011	KP745639.1	UL1					1																													1
30	BE/10/2012	KP745649.1	None																																		0
31	BE/11/2010	KC519321.1	RL5A, UL1		1			1																													2
32	BE/11/2011	KP745684.1	RL6			1																															1
33	BE/11/2012	KP745680.1	UL150																								1										1
34	BE/12/2010	KP745694.1	RL5A		1																																1
35	BE/12/2011	KP745683.1	RL6, US9			1																										1					2
36	BE/12/2012	KP745688.1	RL6			1																															1
37	BE/13/2010	KP745645.1	US9																													1					1
38	BE/13/2011	KP745657.1	RL5A, UL1, UL9, US7		1			1	1																					1							4
39	BE/13/2012	KP745707.1	UL9						1																												1
40	BE/14/2010	KP745721.1	RL6, UL9, UL40			1			1							1																					3
41	BE/14/2011	KP745671.1	UL9, UL11, US6						1	1																			1								3
42	BE/14/2012	KP745658.1	RL6, UL9, UL40, US7			1			1							1														1							4
43	BE/15/2010	KP745638.1	RL1, UL9, UL111A	1					1											1																	3
44	BE/15/2011	KP745720.1	RL5A, UL9		1				1																												2
45	BE/15/2012	KP745693.1	UL150, US7																								1			1							2
46	BE/16/2010	KP745716.1	UL1, UL111A, US9					1												1												1					3
47	BE/16/2012	KP745665.1	UL150																								1										1
48	BE/17/2010	KP745727.1	RL5A, RL12, UL111A		1		1													1																	3
49	BE/17/2011	KP745689.1	UL1, UL9					1	1																												2
50	BE/18/2010	KP745647.1	None																																		0
51	BE/18/2011	KP745668.1	None																																		0
52	BE/19/2010	KP745712.1	UL9, UL136						1															1													2
53	BE/19/2011	KP745654.1	RL6, UL9			1			1																												2
54	BE/20/2010	KP745662.1	RL5A, UL9		1				1																												2
55	BE/20/2011	KP745698.1	US7																											1							1
56	BE/21/2010	KC519322.1	RL5A, UL9, UL150		1				1																		1										3
57	BE/21/2011	KP745702.1	None																																		0
58	BE/22/2010	KP745640.1	None																																		0
59	BE/22/2011	KP745653.1	RL6, UL9			1			1																												2
60	BE/23/2010	KP745697.1	UL1, UL9					1	1																												2
61	BE/23/2011	KP745675.1	UL9						1																												1
62	BE/24/2010	KP745679.1	UL9						1																												1
63	BE/24/2011	KP745711.1	None																																		0
64	BE/25/2010	KP745678.1	UL111A																	1																	1
65	BE/26/2010	KP745719.1	UL150																								1										1
66	BE/26/2011	KP745703.1	None																																		0
67	BE/27/2010	KC519323.1	RL5A, UL1, UL9, UL111A		1			1	1											1																	4
68	BE/27/2011	KP745696.1	UL9						1																												1
69	BE/28/2010	KP745676.1	RL5A, UL9		1				1																												2
70	BE/28/2011	KP745669.1	UL40													1																					1
71	BE/29/2010	KP745714.1	None																																		0
72	BE/29/2011	KP745672.1	RL5A, UL9		1				1																												2
73	BE/30/2010	KP745726.1	UL9, US9, US27						1																							1					2
74	BE/30/2011	KP745670.1	UL150																								1										1
75	BE/31/2010	KP745644.1	None																																		0
76	BE/31/2011	KP745641.1	None																																		0
77	BE/32/2010	KP745634.1	RL5A, US9		1																											1					2
78	BE/32/2011	KP745704.1	UL150																								1										1
79	BE/33/2010	KP745661.1	RL6, UL9, US9			1			1																							1					3
80	BE/33/2011	KP745674.1	None																																		0
81	BE/34/2011	KP745690.1	None																																		0
82	BE/35/2011	KP745713.1	UL111A, UL142, US9																	1			1									1					3
83	BE/36/2011	KP745687.1	RL6, UL9, UL40			1			1							1																					3
84	BE/37/2011	KP745723.1	RL6			1																															1
85	BE/38/2011	KP745705.1	RL6, UL9			1			1																												2
86	BE/39/2011	KP745686.1	UL9, UL111A, US9						1											1												1					3
87	BE/40/2011	KP745722.1	RL6			1																															1
88	BE/41/2011	KP745706.1	UL9, UL111A						1											1																	2
89	BE/42/2011	KP745673.1	RL5A		1																																1
90	BE/43/2011	KP745681.1	RL5A, RL6, UL133		1	1																															2
91	BE/44/2011	KP745715.1	RL5A, UL150A, IRS1, US9		1																					1		1				1					4
92	BE/45/2011	KP745633.1	None																																		0
93	BE/46/2011	KP745682.1	US9																													1					1
94	BE/48/2011	KP745709.1	UL40, US9													1																1					2
95	BE/49/2011	KP745725.1	RL5A		1																																1
96	CZ/1/2011	KP745718.1	UL9						1																												1
97	CZ/1/2012	KP745642.1	UL9						1																												1
98	CZ/1/2013	KP745691.1	UL111A																	1																	1
99	CZ/2/2012	KP745643.1	US13																																		0
100	CZ/2/2013	KP745664.1	RL6, UL9, UL40			1			1							1																					3
101	CZ/3/2012	KP745685.1	UL145																			1															1
	Total			1	22	16	2	10	38	1	0	0	0	0	0	6	0	0	0	12	0	1	1	2	1	1	8	1	1	5	0	16	0	1	0	1
	Percentage			0.990099	21.7822	15.8416	1.9802	9.90099	37.6238	0.990099	0	0	0	0	0	5.94059	0	0	0	11.8812	0	0.990099	0.990099	1.9802	0.990099	0.990099	7.92079	0.990099	0.990099	4.9505	0	15.8416	0	0.990099	0	0.990099
1	2CEN2	KJ361946	UL1, UL9					1	1																												2
2	2CEN5	KJ361947	RL5A		1																																1
3	2CEN15	KJ361948	UL97															1																			1
4	2CEN30	KJ361949	UL1, UL9, UL14					1	1			1																									3
5	3157	GQ221974	RL13, UL40, UL128													1																					1
6	3301	GQ466044	None																																		0
7	6397	JX512197	RL13, UL9, ΔUL130-UL131A, ΔIRS1-US9						1																												1
8	AD169	FJ527563	RL5A, RL13, UL131A, ΔUL144-UL140		1																																1
9	AF1	GU179291	RL6, UL9			1			1																												2
10	CINCY	GU980198	RL13, UL128, UL130, UL147, UL150, [UL76, ΔIRS1-US12]																		1						1										2
11	Davis	JX512198	RL5A, ΔRL12-UL6, UL99, UL130		1														1																		2
12	HAN1	JX512199	None																																		0
13	HAN2	JX512200	UL1, ΔUL6-UL9, UL30, US7					1							1															1							3
14	HAN3	JX512201	None																																		0
15	HAN8	JX512202	UL111A																	1																	1
16	HAN11	KJ361950	RL5A, UL150, US9		1																						1					1					3
17	HAN12	JX512203	RL6, UL9			1			1																												2
18	HAN13	GQ221973	RL5A		1																																1
19	HAN16	JX512204	US7, US12																											1			1				2
20	HAN19	JX512205	RL5A		1																																1
21	HAN20	GQ396663	US9																													1					1
22	HAN21	KJ361951	None																																		0
23	HAN22	JX512206	None																																		0
24	HAN27	KJ361952	RL12, UL133				1																		1												2
25	HAN28	JX512207	None																																		0
26	HAN30	KJ361953	None																																		0
27	HAN31	JX512208	UL1					1																													1
28	HAN32	KJ361954	UL9						1																												1
29	HAN33	KJ361955	UL9						1																												1
30	HAN36	KJ361956	RL6, UL20			1								1																							2
31	HAN38	GQ396662	RL6, US9			1																										1					2
32	HAN39	KJ361957	UL1					1																													1
33	HAN40	KJ361958	US13																															1			1
34	JER847	KR534196	RL6			1																															1
35	JER851	KR534197	UL1, UL9, UL111A					1	1											1																	3
36	JER893	KR534198	UL1, UL150					1																			1										2
37	JER1070	KR534199	None																																		0
38	JER1289	KR534200	US9																													1					1
39	JER2002	KR534201	RL5A, UL9		1				1																												2
40	JER2282	KR534202	RL6			1																															1
41	JER3230	KR534203	UL9						1																												1
42	JER3855	KR534204	RL5A		1																																1
43	JER4035	KR534205	None																																		0
44	JER4041	KR534206	UL111A																	1																	1
45	JER4053	KR534207	None																																		0
46	JER4559	KR534208	RL5A, UL9		1				1																												2
47	JER4755	KR534209	RL5A, UL9, UL40, US9		1				1							1																1					4
48	JER5268	KR534210	RL5A, UL1, US7		1			1																						1							3
49	JER5409	KR534211	None																																		0
50	JER5550	KR534212	RL6, UL9			1			1																												2
51	JER5695	KR534213	UL9, UL111A						1											1																	2
52	JP	GQ221975	RL5A, UL111A		1															1																	2
53	LUS240R		US9																													1					1
54	LUS243R		RL5A		1																																1
55	Merlin	AY446894	None																																		0
56	NAN1LA	KU550087	RL6, US9			1																										1					2
57	NAN2LA	KU550088	None																																		0
58	NAN4LA	KU550089	RL6, UL9, US9			1			1																							1					3
59	NANU	KU550090	RL5A		1																																1
60	PAV1	KJ361959	RL5A		1																																1
61	PAV4	KJ361960	RL5A, UL150, US7		1																						1			1							3
62	PAV5	KJ361961	US8																												1						1
63	PAV6	KJ361962	US7																											1							1
64	PAV7	KJ361963	US7																																		0
65	PAV8	KJ361964	UL9						1																												1
66	PAV11	KJ361965	None																																		0
67	PAV12	KJ361966	RL5A		1																																1
68	PAV16	KJ872539	RL5A, UL9, UL111A						1											1																	2
69	PAV18	KJ872540	US9																													1					1
70	PAV20	KJ872541	RL5A, US9		1																											1					2
71	PAV21	KJ872542	RL5A, UL1, UL9		1			1	1																												3
72	PAV23	KJ361967	RL5A, US9		1																											1					2
73	PAV24	KJ361968	RL6, UL30			1																															1
74	PAV25	KJ361969	RL6, UL9, UL150			1			1																		1										3
75	PAV26	KJ361970	UL1, UL9					1	1																												2
76	TB40/E	KF297339	RL6, UL128, ΔIRS1-US2			1																															1
77	Toledo	GU937742	UL9, UL128, US9						1																							1					2
78	Towne	FJ616285	RL13, UL1, UL40, UL130, US1, US9					1								1																1					3
79	TR	KF021605	None																																		0
80	U8	GU179288	None																																		0
81	U11	GU179290	UL9						1																												1
82	UKNEQAS1	KJ361971	RL5A, US9		1																											1					2
83	UKNEQAS2	KT634296	RL6, UL9			1			1																												2
84	VR1814	GU179289	None																																		0
85	PAV31	KY490061	RL5A, UL13		1						1																										2
86	PAV32	KY490062	RL6			1																															1
87	HAN-Child1	KY490071	RL5A		1																																1
88	HAN-Child2&3	KY490072	RL5A, US9		1																											1					2
89	HAN-Child4	KY123649	None																																		0
90	HAN-RTR1A	KY490073	UL9, US6						1																				1								2
91	HAN-RTR1B	KY490074	None																																		0
92	HAN-RTR2	KY123650	None																																		0
93	HAN-RTR4	KY123651	UL1					1																													1
94	HAN-RTR5	KY123652	None																																		0
95	HAN-RTR6	KY490075	None																																		0
96	HAN-RTR8	KY490076	RL6, UL9, UL30, US8			1			1						1																1						4
97	HAN-RTR9	KY490077	UL1, UL9					1	1																												2
98	HAN-RTR10	KY490078	UL1, US7					1																						1							2
99	HAN-SCTR1A	KY490079	UL43, US7														1													1							2
100	HAN-SCTR1B	KY490080	RL5A		1																																1
101	HAN-SCTR2	KY490081	RL5A, UL9		1				1																												2
102	HAN-SCTR4	KY123653	UL1, UL9					1	1																												2
103	HAN-SCTR8	KY490082	UL1					1																													1
104	HAN-SCTR9	KY490083	None																																		0
105	HAN-SCTR10	KY490084	RL1, RL6, UL142	1		1																	1														3
106	HAN-SCTR11A	KY490085	UL9						1																												1
107	HAN-SCTR11B	KY490086	RL5A, RL6		1	1																															2
108	HAN-SCTR12	KY490087	UL1					1																													1
109	HAN-SCTR13	KY490088	UL1					1																													1
110	PRA1	KY490063	UL1, UL9					1	1																												2
111	PRA2	KY490064	UL1, UL9, UL15A					1	1				1																								3
112	PRA3	KY490065	UL1					1																													1
114	PRA4	KY490066	None																																		0
113	PRA5	KY490067	UL1, UL9, UL30, UL111A					1	1						1					1																	4
117	PRA6	KY490068	RL5A, UL1, UL9		1			1	1																												3
115	PRA7	KY490069	RL5A, UL111A		1															1																	2
116	PRA8	KY490070	None																																		0
118	HAN	KJ426589	RL5A, UL9		1				1																												2
119	JHC	HQ380895	UL1, UL9					1	1																												2
120	PH	AC146904	RL13, UL9, (UL111A), UL131A, [ΔIRS1-US6]						1											1																	2
	Total			1	30	17	1	24	36	0	1	1	1	1	3	3	1	1	1	9	1	0	1	0	1	0	5	0	1	7	2	15	1	1	0	0
	Percentage			0.833333	25	14.1667	0.833333	20	30	0	0.833333	0.833333	0.833333	0.833333	2.5	2.5	0.833333	0.833333	0.833333	7.5	0.833333	0	0.833333	0	0.833333	0	4.16667	0	0.833333	5.83333	1.66667	12.5	0.833333	0.833333	0	0
1	NL/Rot1/Urine/2012	KT726940	UL9, (UL111A)						1											1																	2
2	NL/Rot2/Urine/2012	KT726941	RL5A, UL1		1			1																													2
3	NL/Rot3/Nasal/2012	KT726942	None																																		0
4	NL/Rot4/Nasal/2012	KT726943	UL1, UL142, US9					1															1									1					3
5	NL/Rot5/Urine/2012	KT726944	UL9						1																												1
6	NL/Rot6/Nasal/2012	KT726945	US9																													1					1
7	NL/Rot7/Urine/2012	KT726946	UL30, UL150												1												1										2
8	UK/Lon1/Blood/2013	KT726947	RL6, UL1, UL9			1		1	1																												3
9	UK/Lon2/Blood/2013	KT726948	None																																		0
10	UK/Lon3/Plasma/2012	KT726952	UL142																				1														1
11	UK/Lon4/Bile/2011	KT726954	UL111A																	1																	1
12	UK/Lon5/Blood/2010	KT726955	None																																		0
13	UK/Lon6/Urine/2011	KT726949	None																																		0
14	UK/Lon7/Urine/2011	KT726950	RL5A, UL142, US9		1																		1									1					3
15	UK/Lon8/Urine/2012	KT726951	UL9						1																												1
16	UK/Lon9/Urine/2012	KT726953	None																																		0
17	Pat_A		RL6			1																															1
18	Pat_C		RL5A, RL12		1		1																														2
19	Pat_D		RL1, RL5A, UL9, US7, US9, US19	1	1				1																					1		1			1		6
20	Pat_E		UL40													1																					1
21	Pat_F		RL6, UL9			1			1																												2
22	Pat_G		None																																		0
23	Pat_H		RL5A, US9		1																											1					2
24	Pat_J		UL1, UL9, US9					1	1																							1					3
	Total			1	5	3	1	4	7	0	0	0	0	0	1	1	0	0	0	2	0	0	3	0	0	0	1	0	0	1	0	6	0	0	1	0
	Percentage			4.16667	20.8333	12.5	4.16667	16.6667	29.1667	0	0	0	0	0	4.16667	4.16667	0	0	0	8.33333	0	0	12.5	0	0	0	4.16667	0	0	4.16667	0	25	0	0	4.16667	0
	TOTAL			3	57	36	4	38	81	1	1	1	1	1	4	10	1	1	1	23	1	1	5	2	2	1	14	1	2	13	2	37	1	2	1	1
	PERCENTAGE			1.22449	23.2653	14.6939	1.63265	15.5102	33.0612	0.408163	0.408163	0.408163	0.408163	0.408163	1.63265	4.08163	0.408163	0.408163	0.408163	9.38776	0.408163	0.408163	2.04082	0.816327	0.816327	0.408163	5.71429	0.408163	0.816327	5.30612	0.816327	15.102	0.408163	0.816327	0.408163	0.408163
